# Novel gene-specific translation mechanism of dysregulated, chronic inflammation reveals promising, multifaceted COVID-19 therapeutics

**DOI:** 10.1101/2020.11.14.382416

**Authors:** Li Wang, Adil Muneer, Ling Xie, Feng Zhang, Bing Wu, Liu Mei, Erik M Lenarcic, Emerald Hillary Feng, Juan Song, Yan Xiong, Xufen Yu, Charles Wang, Ciprian Gheorghe, Karina Torralba, Jeanette Gowen Cook, Yisong Y. Wan, Nathaniel John Moorman, Hongjun Song, Jian Jin, Xian Chen

## Abstract

Hyperinflammation and lymphopenia provoked by SARS-CoV-2-activated macrophages contribute to the high mortality of Coronavirus Disease 2019 (COVID-19) patients. Thus, defining host pathways aberrantly activated in patient macrophages is critical for developing effective therapeutics. We discovered that G9a, a histone methyltransferase that is overexpressed in COVID-19 patients with high viral load, activates translation of specific genes that induce hyperinflammation and impairment of T cell function or lymphopenia. This noncanonical, pro-translation activity of G9a contrasts with its canonical epigenetic function. In endotoxin-tolerant (ET) macrophages that mimic conditions which render patients with pre-existing chronic inflammatory diseases vulnerable to severe symptoms, our chemoproteomic approach with a biotinylated inhibitor of G9a identified multiple G9a-associated translation regulatory pathways that were upregulated by SARS-CoV-2 infection. Further, quantitative translatome analysis of ET macrophages treated progressively with the G9a inhibitor profiled G9a-translated proteins that unite the networks associated with viral replication and the SARS-CoV-2-induced host response in severe patients. Accordingly, inhibition of G9a-associated pathways produced multifaceted, systematic effects, namely, restoration of T cell function, mitigation of hyperinflammation, and suppression of viral replication. Importantly, as a host-directed mechanism, this G9a-targeted, combined therapeutics is refractory to emerging antiviral-resistant mutants of SARS-CoV-2, or any virus, that hijacks host responses.
