## Supplemental Table 2 for "Novel gene-specific translation mechanism of dysregulated, chronic inflammation reveals promising, multifaceted COVID-19 therapeutics"

### Sheet: Extended Data Table 2
Extended Data Table 2. List of the proteins identified in both the UNC0965-captured complex and the Flag-METTL3 immunoprecipitated complex from TL macrophages.
Gene names
RPL35
HIST1H4A
RPS16
RPS23
RPL3
RPL17
RPS11
RPS8
RPS19
FAU
RPL31
RPL7A
RPL8
RPS6
RPS20
RPS13
RPL10
RPL23A
RPL27A
RPS15
RPS4X
HNRNPA0
DDX5
RPL24
HIST1H1D
RPS9
HNRNPF
RPS24
DDX21
RPL5
HNRNPA1
HNRNPC
RPS28
YBX1
RPL23
RPL10A
RPL18
RPL22
SSB
RPS14
SNRNP70
HIST1H1C
SYNCRIP
PTBP1
RPS26
RSL1D1
SRSF5
RPL6
RPS15A
HNRNPU
SRSF7
RPS27
RPL13
RPLP0
RPS3A
HNRNPA2B1
RPL7
RBMXL1
RPL38
RBM3
NCL
SRSF1
SRSF6
RPL4
SRSF10
DHX9
RPS3
TARDBP
EEF1A1
RALY
FBL
RPS12
RPL9
RRS1
U2AF1
HNRNPK
HNRNPA3
RPS10
RPL37A
RPSA
MRPL24
HNRNPAB
ELAVL1
LYAR
RPF2
RPS2
SNRPC
HNRNPH1
SNRPD2
HNRNPR
MRPL28
SNRPF
EHMT2
PCMT1
SNRPA
MRPL15
KRR1
TRA2B
MATR3
RPS7
SNRPD1
U2AF2
NOP2
RBM39
MRPS23
DDX3X
HSPA5
FUS
MRTO4
RPS5
GLTSCR2
MYBBP1A
RPS25
NOP56
EHMT1
EBNA1BP2
DDX17
HNRNPUL2
MRPL3
KHDRBS1
YBX3
G3BP1
GRWD1
NIFK
SNRPD3
MRPL46
MRPL45
MRPL39
HIST1H1B
MRPS34
MRPS30
NOP58
RCC2
SNRPA1
LUC7L2
SURF6
CHTOP
HNRNPD
GTPBP4
HP1BP3
GAPDH
CMSS1
SNRPE
NOL7
GNL3
ALYREF
NPM1
SRSF2
HSPD1
MRPL4
MRPL38
NSUN2
NSA2
TUFM
ASPH
HNRNPDL
MRPS22
NONO
PABPC1
MRPL37
CCDC86
DDX18
NAT10
LRRC59
NXF1
CAPRIN1
DHX15
ILF3
HNRNPM
DDX24
WIZ
ERH
PCBP1
HNRNPL
MRPL19
LARP7
PCBP2
REXO4
SDAD1
HNRNPUL1
SFPQ
HNRNPH2
MRPS27
FTSJ3
SMARCA5
LUC7L
TUBA1C
NOL12
PWP1
H2AFY
SRSF9
ATP5A1
RUVBL2
MRPS9
TOP1
RUVBL1
DDX56
LUC7L3
ARGLU1
BRIX1
ATP5B
LMNA
ILF2
RBM42
ATP5C1
SF3A2
NOP10
MRPS35
KHSRP
PES1
RPL7L1
HSPA8
DKC1
NOP9
EIF2S1
ZNF326
TCOF1
SF3B2
NO66
MRPL44
SRPK1
ZFR
PRPF19
RBBP4
NAP1L1
UPF1
CPSF6
DAP3
FAM120A
SERBP1
WBP11
EIF4A3
SRSF11
BOP1
HSPA9
NOP14
FBLL1
RPLP1
DDX50
ABCF2
SLC25A5
AATF
GNL2
HNRNPH3
RPUSD4
SNRPG
SF1
RTCB
ACAT1
EIF3D
MRPS2
RFC4
PUF60
SND1
KRI1
UTP15
NGDN
TOP2A
ZCCHC8
WDR5
MPHOSPH10
ANXA2
SREK1
DDX10
DDX47
CHD4
NOLC1
UTP14A
RRP12
SSRP1
CDC5L
DDX27
LBR
SMARCA4
UTP11L
RRP1B
FAM207A
PDCD11
HADHB
RBM7
FUBP3
NOL10
DDX1
SF3B4
MINA
G3BP2
DHX30
SDHA
PRKRA
XRN2
AIFM1
WDR46
CDCA8
LMNB1
NHP2
WDR3
SRP72
IMP4
DCAF13
WDR36
SLC25A3
RSBN1
RNMTL1
PABPN1
RBMX
DDX54
TSR1
SF3A3
ABCF1
RRP15
TAF15
SON
PHB2
ZCCHC9
DIMT1
PRDX1
UHRF1
CIRBP
HSP90B1
H2AFV
DDX28
RRP9
DDX52
SRP14
PINX1
EIF4A1
WDR75
SPIN1
PRPF3
DNTTIP2
CSDE1
ABT1
ZCRB1
ATP2A2
EEF2
IDH3B
GNB2L1
POP1
PWP2
MOGS
PRPF31
RFC2
IK
HADHA
MRPS31
MRPL10
RRP7A
SNRNP40
BMS1
TRIM28
SMC1A
TRMT1L
TOE1
CEBPZ
SMC3
UTP18
DDX39A
CIRH1A
PABPC4
RRP1
NACA
STRAP
SNRPB2
SGPL1
RFC1
PYCR2
SF3B3
LENG8
SRBD1
ERAL1
EFTUD2
EIF3C
TBL3
MBD2
RFC5
PRPF4
MOV10
MTA2
ACTL6A
DHX36
SLTM
TRMT2A
RBM25
ZFP91
FAM98B
PDIA6
U2SURP
PNN
SSR1
RBBP7
RCN2
FXR1
LARP1
SNRNP200
AKAP8
GAR1
EIF2S2
WBSCR16
NKRF
DHX37
YTHDC1
DDX41
NOL11
POLR2B
MMTAG2
MORF4L2
PRPF6
EWSR1
CTCF
SKIV2L2
RBM10
SMC2
NCBP1
IQGAP1
SART1
ATP1A1
THRAP3
DNAJC9
WDR12
DNAJC10
TIMM50
BYSL
NUPL2
DDX55
FYTTD1
DNAJB11
DDX31
POLR2C
SENP3
COPA
RNPS1
NVL
TCERG1
SHMT2
DNAJA3
LRPPRC
RFC3
AURKB
HSD17B12
GATAD2B
DHX33
ADAR
TRAP1
MEPCE
PNO1
RPN1
CCDC59
STAU1
FARSA
PDIA3
SMARCC1
DDX46
POLR2A
NKAP
SNW1
MKI67
TMPO
METTL17
PRPF8
SF3B1
SRRM1
BCAS2
NOC2L
SUZ12
SF3A1
ZNHIT6
DDX49
LAS1L
FBXO11
KIF2C
CCDC137
HELZ2
SCAF4
YTHDF2
DDX23
RPUSD3
PSIP1
EIF3I
SEH1L
TOP2B
BAZ1A
RPP38
CKAP4
RBM14
DMAP1
UTP3
RBMX2
SRRT
TRMT10C
DNAJA1
HNRNPLL
FRG1
SMARCB1
HMG20A
HSP90AB1
DRG1
LSM14B
NSUN5
EIF2AK2
CHERP
INCENP
RCL1
EMD
GTPBP1
NOL6
ALDH18A1
SCAF11
RNPC3
SUPT5H
GLYR1
KAT7
SLC25A4
PDHB
MORF4L1
EEF1G
HIC2
PURA
VIM
MCAT
RSBN1L
POGZ
DDOST
TEFM
RRP36
TMA16
U2AF1L4
RPN2
GTF2E2
ARHGEF2
TUBB4B
CCDC47
COPB2
YTHDC2
KIF2A
CLTC
GPATCH4
UTP6
HELLS
NOA1
GNL3L
AEN
CLPX
PDK3
POLR1C
ING5
EIF3B
MTHFD1L
EXOSC8
HEATR1
ZNF512
NOL9
NDUFS3
DEK
DPF2
GTF2I
PBRM1
MCM3
PRPF4B
FXR2
MCM5
RBM6
DDX39B
PLOD1
SMNDC1
CHD1
ZC3H11A
RBFA
HEXIM1
EIF3E
NOC3L
SCAF1
NDUFS1
AP2M1
TAOK3
SMU1
RANBP2
CDK9
EIF3A
CHAMP1
TARS2
USP36
BRD1
EIF3M
PGAM5
LGALS3BP
SMARCD2
RTCA
PRPF40A
CDK11B
EXOSC3
UBAP2L
POLRMT
SUCLG1
CHD3
ESF1
CYFIP1
EIF4G1
RAVER1
USP7
LONP1
EZH2
RPP30
EIF3G
KPNA2
KNOP1
TFIP11
DPM1
UBAP2
FMR1
CDC40
SLC25A1
PAF1
PPP2R1A
NFXL1
SUCLG2
DNAJA2
PHF6
NUP205
ZNF592
PRR3
MTA3
DAZAP1
RCC1
RBM15
GATAD2A
ZC3H18
SRRM2
SLC25A12
WHSC1
NUP133
CSNK2A1
PPP1R10
CMAS
FNBP4
TBL2
RBM5
HCFC1
RBM27
NMT1
ORC1
PDCD7
OSBPL8
SIRT7
IGF2BP3
TDRD3
GTF3C1
ACAD9
CD3EAP
POLR1E
PUSL1
CRNKL1
ACTR3
WDR18
NOC4L
WDR82
HDAC2
ALKBH5
PPP1CB
PRRC2C
ACTA1
PPP2R2A
MTHFD2
FIP1L1
IDH3A
NUP107
ACIN1
PSPC1
MUS81
NARS
GEMIN5
PDHA1
GTF3C2
BUB3
NUMA1
GTPBP6
ZCCHC17
SLC25A13
RNMT
PKM
TUBB2B
SPATS2
SNRNP48
TFB1M
DGCR8
BCLAF1
NUP214
SAMHD1
ACTR5
POLDIP2
RAE1
STRBP
NUFIP2
DDX6
ATP6V1H
EXOSC6
ZC3H15
AP2A1
VWA8
EXOSC10
TRIP12
MAP7D1
PAPD4
ETFA
PRPF38A
CCT2
QARS
CLK3
IGF2BP2
SLC25A22
SRPK2
EIF3L
NUP153
ZSCAN26
PATZ1
PPP1CC
AP2B1
MICU2
ANKRD17
TFDP1
CDKN2AIP
DDX42
MAZ
ASCC3
KPNB1
GTF3C3
XAB2
NOB1
ZC3H4
BAP1
NUP93
DHX8
MACF1
FECH
EPRS
CCNT1
BLM
THOC6
LSM11
RIF1
DDX51
C1QBP
VRK2
CXXC1
ZAK
EIF3F
PLRG1
PCF11
THOC2
PPIG
XRN1
PCID2
TCEB3
PHGDH
PARP1
SLC16A1
LARP4B
CCAR2
FLNA
RARS
CWC22
POLDIP3
WDR26
ISY1
EIF3H
TUBB6
USP10
BCKDK
FAM98A
POM121
SLC25A11
WDR6
GNB4
LTV1
EIF4B
RBBP6
GIGYF2
UGGT1
H1FX
SNX9
DHX57
PHAX
SAFB
PIP5K1A
PCNA
MSH6
SNIP1
VAPA
PHB
ATXN2L
LARP4
BBX
IARS
LSM14A
EED
ZNF787
CTNND1
CCT3
DYNC1H1
BRPF1
AGO2
ARL6IP4
