## Supplemental Table 4 for "Novel gene-specific translation mechanism of dysregulated, chronic inflammation reveals promising, multifaceted COVID-19 therapeutics"

### Sheet: Sheet1
Gene Names	COVID-19 macrophages		Raw264.7, global expression, log2 ratios						Raw264.7, secretome, log2 ratios
	mild / healthy, avg_logFC	severe / healthy, avg_logFC	T24/N	T48/N	T24_UNC1999/T24	T24_UNC0642 /T24	T48_UNC1999 /T48	T48_UNC0642 /T48	T24/N	T48/N	T24_UNC1999/T24	T24_UNC0642/T24	T48_UNC1999/T48	T48_UNC0642/T48
ANPEP	0.32922	0.663325	-0.00753029	1.17256	0.0579701	0.0640689	-0.142224	-0.321131	4.66741	6.50346	0.030477	-0.0146408	-3.13648	-0.306539
CCL2	2.31532	4.84962	0.453396	2.37608	0.0768601	0.170848	-0.431205	-0.491235	3.64338	3.59077	-0.00393963	-0.325633	0.492185	-0.403213
CXCL2		1.11389	1.37388	1.59498	-0.0619506	0.0252131	-0.201755	-0.16661	4.04983	2.92539	-0.333121	-0.589952	-0.023654	-0.678957
IL1RN	1.46764	2.66489	1.83701	1.38067	0.0595629	5.77066e-05	-0.135553	-0.309295	3.70384	3.51545	-0.280365	-0.261746	0.101236	-0.579083
LY6E	1.192	0.887839	-0.173316	1.08501	0.022943	-0.024072	-0.31994	-0.545706
METRNL		0.627966	0.854451	1.74754	0.00720986	-0.0362433	-0.501077	-0.495681	-1.78657	-2.04428	-0.282422	-0.343776	0.484752	-0.470522
PLAU		0.203901	0.111899	1.35908	-0.0428446	-0.0523892	-0.246397	-0.297275	-0.563904	0.249597	-0.546725	-0.719288	-0.183628	-0.601954
SPP1		2.87807	1.26537	2.49192	0.0757927	0.0891456	-0.337951	-0.220601	1.78858	1.44762	-0.204916	-0.306819	-0.0962658	-0.0965319
SQSTM1	0.482024	0.872036	1.38834	1.71436	0.0197731	-0.0596754	-0.299402	-0.207388	3.30062	4.22441	0.129773	0.197889	0.195982	-0.0584164
(color-highlighted: p-value ≤ 0.05)
